# Optimising synthetic cystic fibrosis sputum media for growth of non-typeable *Haemophilus influenzae*

**DOI:** 10.1101/2025.01.07.631681

**Authors:** Phoebe Do Carmo Silva, Darryl Hill, Freya Harrison

## Abstract

Non-typeable *Haemophilus influenzae* (NTHi) is an early pathogen isolated from the lungs of children with cystic fibrosis (CF). However, its role in the progression of CF lung infection is poorly understood. Additionally, whether it forms biofilms in the lungs of people with CF is an open question. The development of synthetic cystic fibrosis sputum media has given key insights into the microbiology of later CF pathogens, *Pseudomonas aeruginosa* and *Staphylococcus aureus*, through replicating the chemical composition of CF sputum. However, growth of NTHi in these media has not previously been reported. We show that NTHi grows poorly in three variants of synthetic cystic fibrosis sputum media commonly used to induce *in vivo* -like growth of *P. aeruginosa* and *S. aureus* (SCFM1, SCFM2 and SCFM3). The addition of NAD and hemin to SCFM1 and SCFM2 promoted the planktonic growth and biofilm formation of both laboratory and clinical NTHi isolates, and we were able to develop a modified variant of SCFM2 that allows culture of NTHis. We show that NTHi cannot be identified in an established *ex-vivo* model of CF infection, which uses SCFM and porcine bronchiolar tissue. This may in part be due to the presence of endogenous bacteria on the pig lung tissue which outcompete NTHi, but the lack of selective agar to isolate NTHi from endogenous bacteria, and the fact that NTHi is an exclusively human pathogen, make it hard to conclude that this is the case. Through spiking modified SCFM2 with filter sterilized lung homogenate, biofilm growth of clinical NTHi isolates was enhanced. Our results highlight that there are crucial components present in the lung tissue which NTHi require for growth, that are not present in any published variant of SCFM from the Palmer et al. 2007 lineage. Our results may inform future modifications to SCFM recipes to truly mimic the environment of CF lung sputum, and thus, to facilitate study of a wide range of CF pathogens.

**Data Summary:** The authors confirm that all supporting data, code and protocols have been provided within the article or through supplementary data files. All raw data has been uploaded to FigShare (https://doi.org/10.6084/m9.figshare.28175300.v1).
