## Supplementary Table 1 for "Optimising synthetic cystic fibrosis sputum media for growth of non-typeable *Haemophilus influenzae*"

### Sheet: Table 1
Table 1: Strains and isolates used.
Species	Strain	Culture conditions	Source
Haemophilus influenzae	NCTC 12975	supplemented BHI agar overnight at 37C 5% CO2	National Collection of Type Cultures
Haemophilus influenzae	NCTC 12699	supplemented BHI agar overnight at 37C 5% CO2	National Collection of Type Cultures
Haemophilus influenzae	NCTC 11315	supplemented BHI agar overnight at 37C 5% CO2	National Collection of Type Cultures
Haemophilus influenzae	NCTC 4560	supplemented BHI agar overnight at 37C 5% CO2	National Collection of Type Cultures
Haemophilus influenzae	375 - gfp tagged streptomycin resistant	supplemented BHI agar and 2 µg/mL streptomycin at 37C 5% CO2	Cody, Alison J., et al. "High rates of recombination in otitis media isolates of non-typeable Haemophilus influenzae." Infection, Genetics and Evolution 3.1 (2003): 57-66.
Pseudomonas aeruginosa	PAO1 containing gfp at the att::Tn7 insertion site, GmR	LB agar overnight at 37C	Holloway BW. Genetic recombination in Pseudomonas aeruginosa. J Gen Microbiol. 1955;13(3):572-81.
