## Supplementary Table 2 for "Optimising synthetic cystic fibrosis sputum media for growth of non-typeable *Haemophilus influenzae*"

### Sheet: Table 2
Table 2: Clinical Haemophilus influenzae cystic fibrosis isolates used.
Clinical isolates
Species	ID	Culture conditions	Age of patient when sample was taken	Source
Haemophilus Influenzae	ID1	supplemented BHI agar overnight at 37C 5% CO2	1.1	The Swiss Cystic Fibrosis Infant Lung Development (SCILD) cohort
Haemophilus Influenzae	ID3	supplemented BHI agar overnight at 37C 5% CO2	6.6
Haemophilus Influenzae	ID6	supplemented BHI agar overnight at 37C 5% CO2	5.1
Haemophilus Influenzae	ID8	supplemented BHI agar overnight at 37C 5% CO2	6.7
Haemophilus Influenzae	ID10	supplemented BHI agar overnight at 37C 5% CO2	4.6
Haemophilus Influenzae	ID11	supplemented BHI agar overnight at 37C 5% CO2	6.5
Haemophilus Influenzae	ID21	supplemented BHI agar overnight at 37C 5% CO2	3.9
Haemophilus Influenzae	ID22	supplemented BHI agar overnight at 37C 5% CO2	6.6
Haemophilus Influenzae	ID29	supplemented BHI agar overnight at 37C 5% CO2	7.2
Haemophilus Influenzae	ID33	supplemented BHI agar overnight at 37C 5% CO2	5.8
Haemophilus Influenzae	ID35	supplemented BHI agar overnight at 37C 5% CO2	1.7
Haemophilus Influenzae	ID36	supplemented BHI agar overnight at 37C 5% CO2	2.9
Haemophilus Influenzae	ID37	supplemented BHI agar overnight at 37C 5% CO2	5.8
Haemophilus Influenzae	ID40	supplemented BHI agar overnight at 37C 5% CO2	1.6
Haemophilus Influenzae	ID41	supplemented BHI agar overnight at 37C 5% CO2	4.4
Haemophilus Influenzae	ID42	supplemented BHI agar overnight at 37C 5% CO2	6.6
Haemophilus Influenzae	ID45	supplemented BHI agar overnight at 37C 5% CO2	4.3
Haemophilus Influenzae	ID46	supplemented BHI agar overnight at 37C 5% CO2	3.3
Haemophilus Influenzae	ID47	supplemented BHI agar overnight at 37C 5% CO2	5.8
Haemophilus Influenzae	ID55	supplemented BHI agar overnight at 37C 5% CO2	0.3
Haemophilus Influenzae	ID58	supplemented BHI agar overnight at 37C 5% CO2	4.4
Haemophilus Influenzae	ID60	supplemented BHI agar overnight at 37C 5% CO2	7.2
Haemophilus Influenzae	ID61	supplemented BHI agar overnight at 37C 5% CO2	1.3
Haemophilus Influenzae	ID63	supplemented BHI agar overnight at 37C 5% CO2	2.1
