## Supplementary Table 3 for "Optimising synthetic cystic fibrosis sputum media for growth of non-typeable *Haemophilus influenzae*"

### Sheet: Table 3
Table 3: SCFM1 recipe.
Step 1	Chemical	Amount	Instructions	Final mM in 1L SCFM
	NaCl	3.03 g	Add salts and water to clean bottle, used only for preparation of SCFM	51.85
	KCl	1.114 g		14.94
	dH2O	640 ml		N/A
Step 2	Chemical	Molarity of stock made in water, filter-sterilized and stored at 4°C	Instructions	Final mM in 1L SCFM
	Na2HPO4	0.125 M	Add 10 ml of each stock to the salts and water prepared in step 1	1.25
	NaH2PO4	0.13 M		1.3
	NH4Cl	0.228 M		2.28
	KNO3	0.0348 M		0.35
	K2SO4	0.0271 M		0.27
	MOPS	1 M		10
Step 3	Chemical		Instructions	Final mM in 1L SCFM
	19 amino acids solutions prepared according to section a)		Add 10 ml of each stock to the solution prepared in steps 1 and 2.	See section b)
Step 4	Chemical		Instructions	Final mM in 1L SCFM
	HCl or NaOH as required		Use to adjust pH of solution prepared in steps 1-3 to 6.8. Record volume of acid/base added.	N/A
Step 5	Chemical		Instructions	Final mM in 1L SCFM
	dH2O		Add to solution prepared in steps 1-4, to a final volume of 960 ml	N/A
Step 6	Chemical	Molarity of stock made in water, filter-sterilized and stored at 4°C	Instructions	Final mM in 1L SCFM
	CaCl2	0.175 M	Add 10 ml of each stock to the solution prepared in steps 1-5	1.75
	MgCl2	0.0606 M		0.61
Step 7	Chemical	Molarity of stock made in water, filter-sterilized and stored at 4°C	Instructions	Final mM in 1L SCFM
	L-Lactic acid	0.93 M	Purchased as solution with a density gradient of 1.209 g/ml. Add 2.77 ml of this to 30 ml dH2O. pH to 7 with 5 M NaOH and then make up to 40 ml with dH2O. Add 10 ml to the solution prepared in steps 1-6.	9.3
Step 8	Chemical	Molarity of working stock made in water, immediately before adding to the recipe	Instructions	Final mM in 1L SCFM
	FeSO4.7H2O	0.00036 M	Make a 0.036 M master stock, which can be filter sterilized and stored at 4°C for as long as the solution remains free of precipitate. To make the working stock, add 110 µl of the master stock to 9.890 ml dH2O and add the working stock to the solution prepared in steps 1-7.	0.0036
Step 9	Filter sterilse
a) Preparation of amino acid stocks; filter sterilize before use and store at 4°C.
Amino Acid	mM stock	Molecular Weight	g per 40 ml	Instructions	Final mM in 1 L SCFM
Alanine	178	89.09	0.634	Dissolve in water	1.78
Arginine	30.6	174.2	0.213	Dissolve in water	0.306
Aspartate	82.7	133.1	0.44	Dissolve in 0.5 M NaOH	0.827
Cysteine	16	121.16	0.078	Dissolve in water	0.16
Glutamic Acid	154.9	147.13	0.912	Dissolve in 1 M HCl	1.549
Glycine	120.3	75.07	0.361	Dissolve in water	1.203
Histidine	51.9	155.15	0.322	Dissolve in water	0.519
Isoleucine	112.1	131.17	0.588	Dissolve in water by heating to 50°C for 30 mins on a shaker	1.121
Leucine	160.9	131.17	0.844	Dissolve in water	1.609
Lysine	212.8	146.19	1.244	Dissolve in water	2.128
Methionine	63.3	149.21	0.378	Dissolve in water	0.633
Ornithine-HCl	67.6	168.6	0.456	Dissolve in water	0.676
Phenylalanine	53	165.19	0.35	Dissolve in water	0.53
Proline	166	115.13	0.764	Dissolve in water	1.66
Serine	144.6	105.09	0.608	Dissolve in water	1.446
Threonine	107.2	119.12	0.511	Dissolve in water	1.072
Tryptophan	1.3	204.23	0.011	Dissolve in 0.2 M NaOH	0.013
Tyrosine	80.2	181.19	0.581	Dissolve in 1M NaOH	0.802
Valine	111.7	117.15	0.523	Dissolve in water	1.117
*NAD (2 µg/ml) and hemin (10 µg/ml), or FBS (2%) can be added post filterstilisation for SCFM1.FBS or SCFM1.XV
