## Supplementary Table 4 for "Optimising synthetic cystic fibrosis sputum media for growth of non-typeable *Haemophilus influenzae*"

### Sheet: Table 4
Table 5: SCFM2.SA.XV, and SCFM2.M.XV recipe.
Step 1	Chemical	Amount	Instructions	Final mM in 500 ml SCFM	Total volume in bottle so far (ml)
	Salmon Sperm eDNA	300 mg	Weigh and UV sterilize for 20 minutes, do not add yet
Step 2	Chemical	Amount	Instructions	Final mM in 500 ml SCFM	Total volume in bottle so far (ml)
	NaCl	1.515g	Add salts and water to clean bottle, used only for preparation of SCFM	51.85
	KCl	0.557g		14.94
	dH2O	320 mL		N/A	320
Step 3	Chemical	Molarity of stock made in water, filter-sterilized and stored at 4°C	Instructions	Final mM in 500 ml SCFM	Total volume in bottle so far (ml)
	Na2HPO4	0.125 M	Add 5 ml of each stock to the salts and water prepared in step 1	1.25
	NaH2PO4	0.13 M		1.3
	NH4Cl	0.228 M		2.28
	KNO3	0.0348 M		0.35
	K2SO4	0.0271 M		0.27
	MOPS	1 M		10	350
Step 4	Chemical		Instructions	Final mM in 500 ml SCFM	Total volume in bottle so far (ml)
	19 amino acids solutions prepared according to section b)		Add 5 ml of each stock to the solution prepared in steps 1 and 2.	See section b)	445
Step 5	Chemical		Instructions	Final mM in 500 ml SCFM	Total volume in bottle so far (ml)
	HCl or NaOH as required		Use to adjust pH of solution prepared in steps 1-3 to 6.8. Record volume of acid/base added.	N/A
Step 6	Chemical		Instructions	Final mM in 500 ml SCFM
	Water		Add to final volume of 480. 87 mL	N/A	481.17 mL
Step 7	Chemical	Molarity of stock made in water, filter-sterilized and stored at 4°C	Vol. stock to add	Final mM in 500 ml SCFM	Total volume in bottle so far (ml)
	Dextrose (D-glucose)	1	1500 µl	3
	L-lactic acid at pH7	1	4650 µl	9.3
* different stock concentrations to SCFM1	CaCl2 * 2H2O	1	877 µl	1.754
	MgCl2 * 6H2O	1	303 µl	0.606
	FeSO4 * 7H2O	0.0036M	500 µl	0.0036
	N-acetylglucosamine	0.25	600 µl	0.3
	Chemical	Molarity of stock made in water, filter-sterilized and stored at 4°C	Vol. stock to add	Final µg/mL in 500 ml SCFM
	1,2-dioleoyl-sn-glycero-3-phosphocholine (DOPC)	250 mg/mL dissolved in cholorform	200 µl	100 µg/ml
	N-Acetylneuraminic acid	stock at 45 mg/ml in DMSO	5 mL	450 µg/ml
	NAD	stock 5 mg/mL	200 µL	2 µg/ml	495 mL
Step 8	Filter sterilise
Step 9	Hemin	stock 1 mg/mL	5 mL	10 µg/ml	500 mL
Step 10	add 300mg of salmon sperm eDNA and shake to create final, SCFM2.SA.XV
Supplementary : SCFM2.M (Bovine Maxillary Mucin)
* For SCFM2 with bovine maxillary mucin, replace N-acetylneuraminic acid with 5 mL of dH20
Weigh out 500 mg bovine maxilalry mucin and UV sterilize, mix every 30 minutes and repeat for 3-4 hours
Add alongside salmon sperm eDNA following filter sterilization
Can remove NAD and hemin and replace with 10 mL of dH20 for SCFM2 and SCFM2.SA, or replace with 10 mL FBS for SCFM2.M.FBS and SCFM2.SA.FBS
SCFM3:
SCFM2.SA recipe is used with the additions of:
p-aminobenzoate	200 µM
NAD	10 µg/ml
adenine	10 µg/ml
guanine	10 µg/ml
xanthine	10 µg/ml
hypoxanthine	10 µg/ml
